# The origin and evolution of the gonococcal beta-lactamase plasmid, and implications for public health

**DOI:** 10.1101/2025.01.03.631176

**Authors:** T. A. Elsener, A. Cehovin, C. Philp, K. Fortney, S.M. Spinola, M.C.J. Maiden, C.M. Tang

## Abstract

*Neisseria gonorrhoeae* is a leading cause of sexually transmitted infection (STI) and a priority AMR pathogen. Two narrow host range plasmids, p*bla* and pConj, have contributed to ending penicillin and tetracycline therapy, respectively, and undermine current prevention strategies including Doxy-PEP. Here, we investigated the origin and evolution of the beta-lactamase plasmid, p*bla*. We show that the interplay between p*bla* and pConj influences their co-occurrence and the spread of p*bla* in the gonococcal population. We demonstrate that p*bla* was acquired by the gonococcus on at least two occasions from *Haemophilus ducreyi*, and describe the subsequent evolutionary pathways taken by the three major p*bla* variants. Changes that mitigate fitness costs of p*bla* and the emergence of TEM beta-lactamases which confer increased resistance have contributed to the success of p*bla*. In particular, TEM-135, which has arisen in certain p*bla* variants, increases resistance to beta-lactams and only requires one amino acid change to become an extended spectrum beta-lactamase (ESBL). The evolution of p*bla* underscores the threat of plasmid-mediated resistance to current therapeutic and preventive strategies against gonococcal infection. Given the close relationship between p*bla* and pConj, widespread use of Doxy-PEP is likely to promote spread of pConj and p*bla*, and emergence of plasmid-mediated ESBL in the gonococcus, with dire public health consequences.
