## Supplementary_Tables1-6 for "The origin and evolution of the gonococcal beta-lactamase plasmid, and implications for public health"

### Sheet: S1_pbla_Haemophilus
Species	Number of isolates on database	Strains with Tn2	Strains with NEIS2960	Strains with Tn2 and NEIS2960
H. influenzae	4337	442	47	1
H. ducreyi	31	7	7	7
H. parainfluenzae	64	8	9	0
H. haemolyticus	157	0	9	0
H. parahaemolyticus	10	1	0	0
H. sputorum	5	1	0	0
H. pittimaniae	3	1	0	0
H. paraprohaemolyticus	4	0	1	0
H. massiliensis	2	0	0	0
H. paracuniculus	1	0	0	0
H. quentini	3	0	0	0
H. seminalis	3	0	0	0

### Sheet: S2_dataset_phylogenetics
PubMLST id	Isolate	run_accession	NEIS2960	NEIS2357	NEIS2358	NEIS2359	NEIS2360	NEIS2961	NEIS2962	NEIS2964	pbla variant (Ng_pblaST)
31662	215/-02	ERR352749	1	3	2	4	2	1	[S][I]	[S][I]	2
31568	259000214	ERR349907	1	3	2	3	0	1	1	2	1
31967	02_227	ERR449481	1	3	[S][I]	3	0	1	1	2	1
78757	DO90-619	ERR502229	1	2	2	2	2	0	0	3	3
31461	WHO_O	ERR349899	1	[S][I]	2	3	0	1	1	2	1
31663	WHO_M	ERR352751	1	[S][I]	2	3	0	1	3	2	1
31574	259000221	ERR349913	1	[S][I]	2	3	0	1	1	2	1
27474	GCGS0150	ERR223656	1	3	3	3	0	1	1	2	1
31665	WHO_J	ERR352755	1	3	2	2	2	1	[S][I]	3;4	2
31527	989000076	ERR352784	1	2	2	2	2	0	0	3	3
31528	989000021	ERR352788	1	3	[S][I]	3	0	1	1	2	1
31529	989000027	ERR352792	1	3	2	2	2	5	[S][I]	[S][I]	2
31532	989000375	ERR352803	1	2	2	2	2	0	0	3	3
31533	989000070	ERR352811	1	3	2	2	2	1	[S][I]	3;4	2
31552	999000004	ERR349887	1	2	2	2	2	0	0	3	3
31554	989000209	ERR349889	1	[S][I]	4	3	0	1	1	2	1
31555	989000277	ERR349890	1	[S][I]	4	3	0	1	1	2	1
31585	989000352	ERR349939	1	3	[S][I]	57	0	1	1	2	1
31592	989000026	ERR349951	1	3	2	2	2	5	[S][I]	3;4	2
31670	989000050	ERR352777	1	3	2	2	2	1	[S][I]	3	2
31672	989000294	ERR352801	1	6	2	2	2	1	[S][I]	3;4	2
31673	989000441	ERR352805	1	[S][I]	2	58	0	1	1	2	1
31676	989000091	ERR352817	1	3	2	2	2	1	[S][I]	3;4	2
31677	989000103	ERR352819	1	2	2	2	2	0	0	3	3
31763	989000201	ERR349931	1	[S][I]	2	2	2	1	[S][I]	3	2
31815	989000114	ERR352781	1	3	2	3	0	1	1	2	1
31817	989000407	ERR349947	1	3	2	3	0	[S][I]	1	2	1
31971	989000020	ERR449485	1	3	2	3	0	1	1	2	1
31972	989000035	ERR449486	1	3	[S][I]	3	0	8	1	2	1
31973	989000005	ERR449487	1	[S][I]	2	3	0	1	1	2	1
31974	989000046	ERR449488	1	3	2	3	0	[S][I]	1	2	1
31688	999000072	ERR363577	1	2	2	2	2	0	0	3	3
31752	999000098	ERR349962	1	2	2	2	2	0	0	3	3
31982	999000051	ERR449496	1	2	2	2	2	9	[S][I]	[S][I]	2
31764	WHO_N	ERR363586	1	3	2	2	2	1	[S][I]	[S][I]	2
31987	08_590_00127	ERR449501	1	[S][I]	2	3	0	1	1	2	1
31991	08_590_00131	ERR449505	1	3	[S][I]	3	0	1	1	2	1
32000	08_590_00144	ERR449514	1	3	2	3	0	1	1	2	1
48639	SRR3360625	SRR3360625	1	3	2	[S][I]	0	1	1	2	1
48711	SRR3360697	SRR3360697	1	3	2	3	0	[S][I]	1	2	1
78720	DO07-9	ERR502189	1	3	2	3	0	1	11	2	1
31464	590_10	ERR349991	1	2	2	2	2	0	0	3	3
31706	08_590_61	ERR363616	1	2	2	2	2	0	0	3	3
31708	08_590_8	ERR363621	1	[S][I]	2	3	0	1	1	2	1
31760	08_590_210	ERR363631	1	[S][I]	2	3	0	1	1	2	1
31766	08_590_82	ERR363626	1	2	2	2	2	0	0	3	3
48675	SRR3360661	SRR3360661	1	3	2	[S][I]	0	1	1	2	1
108743	NGPT08042	ERR3851743	1	3	2	3	0	1	1	2	1
27417	GCGS0183	ERR223689	1	2	2	2	2	0	0	3	3
27364	GCGS0184	ERR223690	1	[S][I]	2	2	2	0	0	3	3
31712	IN_09_3501	ERR363640	1	[S][I]	5	3	0	1	1	2	1
31718	W8934	ERR363647	1	[S][I]	3	3	0	1	1	2	1
109163	ERR2631828	ERR2631828	1	6	2	3	0	1	1	2	1
48649	SRR3360635	SRR3360635	1	[S][I]	2	3	0	1	1	2	1
49196	SRR3361335	SRR3361335	1	3	2	3	0	1	1	2	1
109679	ERR2631902	ERR2631902	1	6	[S][I]	3	0	1	1	2	1
31480	EST_10_11TK	ERR350037	1	5	2	3	0	1	1	2	1
31496	SI10_28	ERR350067	1	3	[S][I]	57	0	1	1	2	1
31549	IN_10_116	ERR363661	1	3	5	3	0	1	1	2	1
31640	SI10_05	ERR350063	1	3	2	[S][I]	0	1	1	2	1
31723	IN_10_1820	ERR363653	1	3	2	3	0	[S][I]	1	2	1
31730	IN_10_145	ERR363664	1	[S][I]	5	3	0	1	1	2	1
36248	43305	ERR976909	1	10	2	3	0	4	1	2	1
36287	43781	ERR976960	1	3	3	3	0	[S][I]	1	2	1
36289	42974	ERR976965	1	3	3	3	0	1	1	2	1
39106	45388	ERR1143693	1	10	[S][I]	7	0	1	1	2	1
39114	44254	ERR1143678	1	3	3	3	0	1	1	2	1
48648	SRR3360634	SRR3360634	1	[S][I]	2	3	0	1	1	2	1
48665	SRR3360651	SRR3360651	1	3	2	3	0	1	1	2	1
48693	SRR3360679	SRR3360679	1	[S][I]	2	3	0	1	1	2	1
48727	SRR3360713	SRR3360713	1	3	2	2	2	1	1	3;4	2
31651	SI11-10	ERR352704	1	[S][I]	2	3	0	6	1	2	1
36290	47983	ERR976937	1	3	3	3	0	1	1	2	1
109158	ERR2631949	ERR2631949	1	6	2	3	0	1	[S][I]	2	1
109213	ERR2632033	ERR2632033	1	6	2	3	0	1	1	2	1
109358	ERR2632035	ERR2632035	1	6	2	3	0	1	1	2	1
109437	ERR3200840	ERR3200840	1	6	2	3	0	1	1	2	1
109668	ERR3200844	ERR3200844	1	6	2	3	0	1	1	2	1
109758	ERR3200875	ERR3200875	1	[S][I]	2	3	0	1	1	2	1
109356	ERR3200883	ERR3200883	1	6	2	3	0	1	1	2	1
39120	47548	ERR1143687	1	10	2	3	0	[S][I]	1	2	1
39121	48183	ERR1143688	1	[S][I]	2	7	0	1	1	2	1
48463	SRR3357201	SRR3357201	1	3	5	3	0	[S][I]	1	2	1
78806	VNM11-103	ERR3623131	1	3	2	3	0	1	1	2	1
78819	VNM11-18	ERR3623146	1	3	2	3	0	1	1	2	1
78838	VNM11-36	ERR3623168	1	2	2	2	2	10	[S][I]	[S][I]	2
78842	VNM11-4	ERR3623172	1	3	2	3	0	1	1	2	1
78850	VNM11-47	ERR3623180	1	2	2	2	2	10	[S][I]	[S][I]	2
115037	48183_pbla	ERR1143688
31518	SI12-32	ERR352745	1	[S][I]	2	3	0	1	1	2	1
31654	EST_12_21	ERR352714	2	3	4	3	0	1	1	2	1
109669	ERR3200906	ERR3200906	1	6	2	3	0	1	1	2	1
39096	56474	ERR1143672	1	3	3	3	0	1	1	2	1
39100	57568	ERR1143676	1	3	3	3	0	1	1	2	1
49017	SRR3361129	SRR3361129	1	[S][I]	3	3	0	1	1	2	1
49090	SRR3361225	SRR3361225	1	3	[S][I]	3	0	1	1	2	1
61332	WHO_V	ERR1448254	1	2	2	2	2	10	[S][I]	[S][I]	2
61382	IC_CNR077	ERR502238	1	[S][I]	2	3	0	1	1	2	1
86069	NG253	SRR6765321	1	2	2	2	2	10	[S][I]	[S][I]	2
86101	NG230	SRR6765385	1	3	2	2	5	1	[S][I]	3	2
86104	NG184	SRR6765382	1	3	2	3	0	[S][I]	1	2	1
86112	NG231	SRR6765374	1	3	2	2	5	1	[S][I]	3	2
86142	NG392	SRR6765344	1	3	2	2	2	1	[S][I]	3	2
86163	NG047	SRR6765515	1	[S][I]	5	3	0	1	1	2	1
86168	NG044	SRR6765510	1	[S][I]	5	3	0	17	1	2	1
86180	NG236	SRR6765498	1	3	2	2	5	1	[S][I]	3	2
86190	NG432	SRR6765488	1	7	2	4	2	1	[S][I]	5	2
86234	NG080	SRR6765444	1	3	2	3	0	[S][I]	1	2	1
86249	NG267	SRR6765429	1	7	2	4	2	[S][I]	[S][I]	5	2
86259	NG416	SRR6765419	1	2	2	2	2	10	[S][I]	[S][I]	2
86285	NG159	SRR6765536	1	3	2	3	0	[S][I]	1	2	1
86299	NG026	SRR6765717	1	3	2	2	2	1	[S][I]	3	2
86308	NG213	SRR6765708	1	3	2	2	2	1	[S][I]	3	2
86335	NG366	SRR6765681	1	2	2	2	2	[S][I]	[S][I]	[S][I]	2
86336	NG367	SRR6765680	1	3	2	3	0	1	1	2	1
86343	NG147	SRR6765673	1	23	2	4	2	1	[S][I]	5	2
86366	NG058	SRR6765650	1	26	2	2	2	10	[S][I]	[S][I]	2
86367	NG057	SRR6765649	1	2	2	2	2	10	[S][I]	[S][I]	2
86372	NG332	SRR6765644	1	2	2	2	2	10	[S][I]	[S][I]	2
86388	NG244	SRR6765628	1	2	2	2	2	10	[S][I]	3	2
86402	NG299	SRR6765614	1	3	2	2	2	1	[S][I]	[S][I]	2
108858	NGPT12045	ERR3851902	1	[S][I]	2	3	0	1	1	2	1
109808	ERR3200926	ERR3200926	1	3	2	3	0	1	1	2	1
109670	ERR3200947	ERR3200947	1	6	2	3	0	1	1	2	1
109452	ERR3201063	ERR3201063	1	3	2	39	0	1	1	2	1
109151	ERR3201105	ERR3201105	1	6	2	[S][I]	0	1	1	2	1
109450	ERR3201117	ERR3201117	1	3	2	[S][I]	0	1	1	2	1
109226	ERR3201147	ERR3201147	1	6	2	3	0	1	1	2	1
109449	ERR3201189	ERR3201189	1	3	2	3	0	1	1	2	1
109428	ERR3201200	ERR3201200	1	6	2	3	0	[S][I]	1	2	1
109357	ERR3201237	ERR3201237	1	6	[S][I]	3	0	1	1	2	1
109687	ERR3201238	ERR3201238	1	6	[S][I]	3	0	1	1	2	1
109161	ERR3201298	ERR3201298	1	6	2	3	0	1	1	2	1
109223	ERR3201326	ERR3201326	1	6	2	3	0	1	1	2	1
109671	ERR3201367	ERR3201367	1	6	2	3	0	[S][I]	1	2	1
37112	GCGS0396	ERR854968	1	3	2	3	0	1	1	2	1
37135	GCGS0321	ERR854990	1	3	2	3	0	1	1	2	1
37143	GCGS0369	ERR854998	1	2	7	2	2	0	0	3	3
37145	GCGS0383	ERR855000	1	3	2	3	0	1	1	2	1
47031	GNCWGS_061Z	SRR4011648	1	3	2	2	5	1	[S][I]	3	2
47393	SRR3343519	SRR3343519	1	3	5	3	0	[S][I]	1	2	1
47435	SRR3343561	SRR3343561	1	6	2	3	0	1	1	2	1
47476	SRR3343603	SRR3343603	1	2	2	2	2	10	1	7	2
47511	SRR3343642	SRR3343642	1	6	2	3	0	[S][I]	1	2	1
47534	SRR3343669	SRR3343669	4	[S][I]	5	3	0	1	1	2	1
48326	SRR3350264	SRR3350264	1	[S][I]	2	3	0	1	1	2	1
78727	DO13-72	ERR502198	1	2	2	2	2	0	0	3	3
82380	AUSMDU00005586	ERR2133958	1	[S][I]	2	3	0	1	1	2	1
82381	AUSMDU00005587	ERR2133959	1	6	2	3	0	[S][I]	1	2	1
86080	NG134	SRR6765406	1	3	2	2	5	1	1	3	2
86117	NG362	SRR6765369	1	3	5	3	0	1	1	2	1
86137	NG387	SRR6765349	1	2	2	2	2	10	[S][I]	3	2
86156	NG123	SRR6765522	1	3	2	2	2	1	[S][I]	3	2
86158	NG131	SRR6765520	1	2	17	2	2	10	[S][I]	[S][I]	2
86211	NG291	SRR6765467	1	24	2	10	2	10	[S][I]	[S][I]	2
86331	NG092	SRR6765685	1	2	2	2	2	10	[S][I]	[S][I]	2
86438	NG207	SRR6765578	1	3	2	3	0	1	1	2	1
86444	NG083	SRR6765572	1	2	2	2	2	10	[S][I]	[S][I]	2
86445	NG084	SRR6765571	1	2	2	2	2	10	[S][I]	[S][I]	2
87077	ECDC_AT13_483	ERR1471131	1	3	2	44	0	1	1	2	1
87083	ECDC_AT13_489	ERR1469604	1	3	2	3	0	1	1	[S][I]	1
87091	ECDC_AT13_498	ERR1469610	1	3	2	44	0	1	1	2	1
87105	ECDC_AT13_512	ERR1469618	1	3	2	3	0	1	1	2	1
87122	ECDC_AT13_529	ERR1471144	1	3	2	44	0	[S][I]	1	2	1
87129	ECDC_BE13_446	ERR1528235	1	2	2	2	2	0	0	3	3
87186	ECDC_CY13_006	ERR1555226	1	[S][I]	2	2	2	0	0	3	3
87261	ECDC_ES018	ERR1469571	1	2	2	2	3	0	0	3	3
87349	ECDC_FR13_104	ERR1602787	1	3	2	3	0	[S][I]	1	2	1
87375	ECDC_GC_074	ERR1469724	1	3	5	3	0	[S][I]	1	2	1
87385	ECDC_GC_084	ERR1469734	1	3	[S][I]	3	0	1	1	2	1
87405	ECDC_GC_104	ERR1469753	1	3	5	3	0	1	1	2	1
87407	ECDC_GC_106	ERR1469755	1	3	5	3	0	[S][I]	1	2	1
87442	ECDC_GE13_088	ERR1549699	1	2	2	2	2	0	0	3	3
87503	ECDC_GR13070	ERR1514844	1	3	2	3	0	1	1	2	1
87596	ECDC_LV13_015	ERR1549730	1	29	2	3	0	[S][I]	1	2	1
87626	ECDC_MT13_010	ERR1555244	1	3	2	[S][I]	0	1	1	2	1
87665	ECDC_NL35	ERR1528263	1	2	2	2	2	0	0	[S][I]	3
87820	ECDC_RB13000571	ERR1549765	1	6	2	3	0	[S][I]	1	2	1
87823	ECDC_RB13000574	ERR1764360	1	2	2	2	2	10	[S][I]	7	2
87856	ECDC_RB13001956	ERR1555157	1	3	[S][I]	3	0	1	1	2	1
87864	ECDC_RB13001964	ERR1555165	1	[S][I]	2	3	0	1	1	2	1
87952	ECDC_SE13_082	ERR1528222	1	3	5	3	0	1	1	[S][I]	1
87962	ECDC_SE13_092	ERR1528305	1	3	2	3	0	1	1	2	1
87975	ECDC_SI13_024	ERR1528226	1	3	2	3	0	[S][I]	1	2	1
87999	ECDC_SI13_052	ERR1528134	1	2	2	2	2	10	[S][I]	7	2
88095	ECDC_T2_ES033	ERR1560915	1	2	[S][I]	12	2	0	0	3	3
88097	ECDC_T2_ES036	ERR1560917	1	3	2	2	2	1	1	3;4	2
88116	ECDC_T2_ES055	ERR1560936	1	27	2	3	0	1	1	[S][I]	1
88118	ECDC_T2_ES057	ERR1560938	1	3	2	2	2	1	[S][I]	3;4	2
106560	ERR3577751	ERR3577751	1	3	5	3	2	1	[S][I]	3	2
106568	ERR3577864	ERR3577864	1	3	2	3	0	1	1	2	1
107010	ERR3577681	ERR3577681	1	3	2	3	0	1	1	2	1
107089	ERR3577767	ERR3577767	1	3	2	3	0	37	[S][I]	2	1
107126	ERR3577807	ERR3577807	1	3	5	3	0	1	1	2	1
107134	ERR3577815	ERR3577815	1	2	2	3	0	1	1	2	1
107135	ERR3577816	ERR3577816	1	3	5	3	0	1	1	2	1
107203	ERR3577890	ERR3577890	1	3	5	3	0	1	1	2	1
107570	ERR3578855	ERR3578855	1	3	[S][I]	3	0	1	1	2	1
107571	ERR3578856	ERR3578856	1	3	5	3	0	1	1	2	1
107587	ERR3578872	ERR3578872	1	3	5	3	0	1	1	2	1
107648	ERR3578940	ERR3578940	1	3	5	3	0	1	1	2	1
37158	GCGS0312	ERR855013	1	6	2	3	0	1	1	2	1
37164	GCGS0603	ERR855019	1	3	2	3	0	[S][I]	1	2	1
37312	GCGS0585	ERR855157	1	3	2	2	2	1	[S][I]	[S][I]	2
37390	GCGS0154	ERR855235	1	2	2	2	2	0	0	3	3
37407	GCGS0517	ERR855252	1	[S][I]	2	2	2	0	0	3	3
115824	13ARS_VSM0543	ERR2799255	1	3	2	[S][I]	0	1	1	2	1
39088	64755	ERR1143664	1	10	[S][I]	3	0	1	1	2	1
47787	SRR3349558	SRR3349558	1	6	2	3	0	1	1	2	1
47862	SRR3349639	SRR3349639	1	3	2	3	0	1	1	2	1
47877	SRR3349656	SRR3349656	1	3	2	3	0	[S][I]	1	2	1
47894	SRR3349675	SRR3349675	1	3	2	3	0	[S][I]	1	2	1
48162	SRR3350099	SRR3350099	1	6	2	[S][I]	0	1	1	2	1
48165	SRR3350102	SRR3350102	1	6	[S][I]	3	0	1	1	2	1
48175	SRR3350112	SRR3350112	1	3	8	3	0	1	1	2	1
48213	SRR3350150	SRR3350150	1	6	2	3	0	1	[S][I]	2	1
48215	SRR3350152	SRR3350152	1	6	2	3	0	[S][I]	1	2	1
48224	SRR3350161	SRR3350161	1	6	2	3	0	1	1	2	1
48265	SRR3350203	SRR3350203	1	2	2	[S][I]	2	0	0	3	3
48267	SRR3350205	SRR3350205	1	6	2	3	0	[S][I]	1	2	1
48305	SRR3350243	SRR3350243	1	6	2	3	0	[S][I]	1	2	1
48312	SRR3350250	SRR3350250	1	[S][I]	2	3	0	1	1	2	1
48315	SRR3350253	SRR3350253	1	3	2	3	0	1	[S][I]	2	1
48329	SRR3350267	SRR3350267	1	6	2	3	0	1	1	2	1
48335	SRR3350273	SRR3350273	1	6	[S][I]	3	0	1	1	2	1
48376	SRR3357047	SRR3357047	1	3	2	[S][I]	0	1	1	2	1
48472	SRR3357244	SRR3357244	1	6	2	3	0	1	1	2	1
48537	SRR3357350	SRR3357350	1	3	2	[S][I]	0	1	1	2	1
106598	ERR3579038	ERR3579038	1	3	5	[S][I]	0	1	1	2	1
106647	ERR3577291	ERR3577291	1	2	2	2	2	0	0	3	3
106746	ERR3577400	ERR3577400	4	3	[S][I]	3	0	1	1	2	1
106780	ERR3577437	ERR3577437	1	2	2	2	2	0	0	3	3
106784	ERR3577441	ERR3577441	1	2	2	2	2	0	0	3	3
106786	ERR3577444	ERR3577444	1	2	2	2	2	0	0	3	3
106796	ERR3577455	ERR3577455	1	2	[S][I]	[S][I]	14	0	0	3	3
106908	ERR3577574	ERR3577574	1	3	2	3	0	1	1	2	1
106932	ERR3577598	ERR3577598	1	6	[S][I]	3	0	1	1	24	1
106934	ERR3577600	ERR3577600	1	6	2	3	0	1	1	2	1
106954	ERR3577623	ERR3577623	1	6	2	3	0	1	1	2	1
107556	ERR3578841	ERR3578841	1	3	2	3	0	1	1	23	1
107691	ERR3578990	ERR3578990	1	3	2	[S][I]	0	44	1	2	1
107756	ERR3579060	ERR3579060	1	3	5	54	0	1	1	2	1
37409	GCGS0514	ERR855254	1	[S][I]	2	3	0	1	1	2	1
116087	GCWGS-8313	SRR11698758	1	6	2	43	0	1	1	2	1
115825	14ARS_NMC0209	ERR2799257	1	[S][I]	2	3	0	1	1	2	1
46853	523392	ERR3325212	1	3	2	3	0	1	1	2	1
46902	518063	ERR3325198	1	2	2	2	2	10	1	7	2
82586	NGRL_177574	SRR7226384	1	[S][I]	2	3	0	[S][I]	1	2	1
106538	ERR3577310	ERR3577310	4	2	2	32	2	0	0	2	3
106609	ERR3579129	ERR3579129	1	3	5	3	0	[S][I]	1	2	1
106664	ERR3577313	ERR3577313	1	6	2	3	0	1	1	2	1
106695	ERR3577344	ERR3577344	1	2	2	2	2	0	0	3	3
106839	ERR3577500	ERR3577500	1	2	2	3	0	1	1	2	1
106864	ERR3577527	ERR3577527	1	2	2	2	2	0	0	3	3
106891	ERR3577555	ERR3577555	1	2	2	2	2	0	0	3	3
106897	ERR3577561	ERR3577561	1	3	2	3	0	1	1	2	1
106965	ERR3577634	ERR3577634	1	6	2	3	0	1	1	2	1
106969	ERR3577639	ERR3577639	1	6	2	3	0	1	1	2	1
106979	ERR3577649	ERR3577649	1	2	2	2	2	0	0	3	3
106986	ERR3577656	ERR3577656	1	3	2	3	0	1	1	2	1
106992	ERR3577662	ERR3577662	1	6	2	3	0	1	1	2	1
106994	ERR3577664	ERR3577664	1	2	2	2	2	0	0	3	3
106995	ERR3577665	ERR3577665	1	6	2	3	0	1	1	2	1
107045	ERR3577718	ERR3577718	1	2	2	2	2	0	0	3	3
107060	ERR3577733	ERR3577733	1	[S][I]	2	3	0	1	1	7	1
107246	ERR3577944	ERR3577944	1	3	2	3	0	1	1	2	1
107723	ERR3579022	ERR3579022	1	2	2	2	2	0	0	3	3
107730	ERR3579029	ERR3579029	1	2	2	2	2	0	0	3	3
107733	ERR3579032	ERR3579032	1	2	2	3	0	1	1	2	1
107781	ERR3579087	ERR3579087	4	3	5	3	0	1	1	2	1
107784	ERR3579090	ERR3579090	1	6	2	3	0	1	1	2	1
107785	ERR3579091	ERR3579091	1	[S][I]	5	3	0	1	1	2	1
107787	ERR3579093	ERR3579093	1	6	2	3	0	1	1	2	1
107803	ERR3579109	ERR3579109	1	6	2	3	0	1	1	2	1
107806	ERR3579115	ERR3579115	1	3	2	3	0	1	1	2	1
107832	ERR3579146	ERR3579146	1	3	5	3	0	1	1	2	1
107835	ERR3579149	ERR3579149	1	3	2	3	0	1	1	2	1
46868	529019	ERR3325222	1	2	2	2	2	0	0	3	3
46877	533451	ERR3325247	1	3	9	3	0	1	1	2	1
46949	534206	ERR3325248	1	6	2	3	0	1	1	2	1
46951	537058	ERR3325274	1	3	5	3	0	1	1	2	1
46954	534323	ERR3325259	1	3	5	3	0	1	1	2	1
50483	541004	ERR3325295	1	3	2	3	0	11	1	2	1
50491	542849	ERR3325305	1	3	2	3	0	1	1	2	1
78920	VNM16-11	ERR3623363	1	3	2	3	0	[S][I]	1	2	1
78953	VNM16-22	ERR3623413	1	3	5	3	0	1	1	2	1
78959	VNM16-3	ERR3623419	1	3	2	3	0	1	1	2	1
78966	VNM16-37	ERR3623426	1	2	2	2	2	10	[S][I]	[S][I]	2
78982	VNM16-51	ERR3623443	1	3	20	3	0	1	1	2	1
116142	GCWGS-9438	SRR11724659	1	[S][I]	2	3	0	1	1	2	1
116140	GCWGS-9354	SRR11725081	1	6	2	43	0	1	1	2	1
115958	GCWGS-11917	SRR12612838	1	2	2	[S][I]	2	0	0	3	3
116256	151	SRR13215676	1	3	2	3	0	[S][I]	1	2	1
115976	GCWGS-5391	SRR16643912	1	6	[S][I]	3	0	1	1	2	1
116070	GCWGS-7821	SRR16643968	1	2	2	2	2	0	0	3	3
111570	GCWGS-6431	SRR16644073	1	[S][I]	58	2	2	0	0	3	3
116052	GCWGS-7641	SRR16644105	1	3	2	3	0	1	1	2	1
111584	GCWGS-6748	SRR16644169	1	6	2	3	0	[S][I]	1	2	1
116100	GCWGS-8717	SRR16644278	1	6	2	3	0	[S][I]	1	2	1
107280	ERR3577983	ERR3577983	1	3	2	3	0	1	1	2	1
107333	ERR3578039	ERR3578039	1	3	2	3	0	1	1	2	1
107355	ERR3578063	ERR3578063	1	3	47	3	0	1	1	2	1
107380	ERR3578089	ERR3578089	1	3	2	3	0	1	1	2	1
107382	ERR3578092	ERR3578092	1	3	2	3	0	1	1	2	1
107420	ERR3578134	ERR3578134	1	3	2	3	0	8	1	2	1
107454	ERR3578174	ERR3578174	1	3	2	3	0	1	1	2	1
107496	ERR3578226	ERR3578226	1	2	2	2	2	0	0	3	3
116068	GCWGS-7814	SRR16644297	1	2	2	2	2	0	0	3	3
115838	SRR12011629	SRR12011629	1	3	2	2	2	1	1	3;14	2
115839	SRR12011631	SRR12011631	1	3	2	2	2	1	1	3;14	2
115840	SRR12011636	SRR12011636	1	3	2	2	2	1	1	3;14	2
117777	500019	ERR7987166	1	3	5	[S][I]	0	1	1	2	1
117779	500034	ERR7987168	1	2	2	2	2	10	1	7	2
117781	500042	ERR7987170	1	3	2	3	0	[S][I]	1	2	1
117782	500043	ERR7987178	1	2	2	2	2	10	1	3	2
117798	500208	ERR7987343	1	3	2	3	0	1	1	2	1
117811	500380	ERR7987381	1	3	2	3	0	1	1	2	1
117817	500456	ERR7987388	1	3	2	3	0	1	1	2	1
117837	500564	ERR7987443	1	2	[S][I]	2	[S][I]	10	1	3	2
117913	500455	ERR7987387	1	3	5	3	0	[S][I]	1	2	1
117945	501010	ERR7993956	1	[S][I]	[S][I]	2	2	0	0	3	3
117951	16-115	ERR7975621	1	3	5	3	0	1	1	2	1
117968	16-137	ERR7975736	1	6	2	4	2	1	1	3	2
117985	16-159	ERR7975766	1	[S][I]	5	3	0	1	1	2	1
117988	16-161	ERR7975906	1	2	12	2	2	10	1	[S][I]	2
117996	16-175	ERR7975924	1	3	2	3	0	[S][I]	1	2	1
118016	16-187	ERR7975937	1	2	2	65	2	0	0	3	3
118025	16-197	ERR7975949	1	10	2	3	0	[S][I]	1	2	1
118039	16-211	ERR7975966	1	[S][I]	2	3	0	1	1	2	1
118046	16-220	ERR7975975	1	2	2	2	3	0	0	3	3
118053	16-228	ERR7975985	1	3	2	3	0	1	1	2	1
118055	16-23	ERR7975987	1	3	5	3	0	[S][I]	1	2	1
118063	16-240	ERR7975998	1	3	2	3	0	1	1	2	1
118077	16-254	ERR7976019	1	3	2	3	0	[S][I]	1	2	1
118149	16-329	ERR7977516	1	3	2	3	0	1	1	2	1
118159	16-342	ERR7977530	1	3	5	3	0	1	1	2	1
118160	16-343	ERR7977531	1	2	2	2	3	0	0	3	3
118165	16-35	ERR7977637	1	3	2	3	0	1	1	2	1
118166	16-350	ERR7977639	1	3	5	3	0	[S][I]	1	2	1
118201	16-39	ERR7981840	1	3	2	3	0	[S][I]	1	2	1
118611	16AM101131	ERR7986389	1	3	2	3	0	1	1	2	1
118624	16AM101412	ERR7986404	1	3	2	3	0	1	1	2	1
118705	16AM103169	ERR7986530	1	3	2	3	0	1	1	2	1
118816	16AM105454	ERR7986648	1	3	2	3	0	1	1	2	1
118829	16AM105738	ERR7986662	1	3	16	3	0	1	1	2	1
119077	16AM106133	ERR7986683	1	3	2	3	0	1	1	2	1
119156	16AM107682	ERR7986765	1	3	2	3	0	1	1	2	1
119227	16AM109010	ERR7986841	1	3	2	3	0	1	1	2	1
119237	16AM109129	ERR7986851	1	2	2	2	2	0	0	3	3
119238	16AM109195	ERR7986852	1	3	2	3	0	1	1	2	1
119457	16AM113314	ERR7987156	1	3	2	3	0	1	1	2	1
51675	552896	ERR3325376	1	3	2	3	0	1	1	2	1
51682	553585	ERR3325382	1	3	2	3	0	1	1	2	1
51685	553603	ERR3325386	1	[S][I]	2	2	2	0	0	3	3
51742	557179	ERR3325528	1	3	2	3	0	1	1	2	1
51760	553727	ERR3325403	1	3	3	3	0	1	1	2	1
51770	554586	ERR3325429	1	2	2	2	2	0	0	3	3
51825	559226	ERR3325535	1	3	5	3	0	1	1	2	1
52167	552832	ERR3325358	1	3	2	3	0	1	1	2	1
53561	561285	ERR3325552	1	2	2	2	2	0	0	3	3
53563	561738	ERR3325556	1	2	2	2	3	0	0	3	3
53585	562554	ERR3325565	1	3	5	3	0	1	1	2	1
53614	563253	ERR3325589	1	3	5	3	0	1	1	2	1
53644	562564	ERR3325566	1	3	2	3	0	11	1	2	1
53645	562571	ERR3325568	1	2	2	[S][I]	2	1	1	3	2
53670	565464	ERR3325622	1	2	2	2	2	0	0	3	3
56174	573422	ERR3325732	1	3	2	2	2	1	1	[S][I]	2
56182	573713	ERR3325737	1	3	5	3	0	[S][I]	1	2	1
56184	573721	ERR3325739	1	3	5	3	0	1	1	2	1
56195	574853	ERR3325754	1	3	2	3	0	1	1	2	1
56203	575779	ERR3325761	1	3	2	3	0	1	1	2	1
56241	591881	ERR3325865	1	2	2	2	2	0	0	3	3
60441	KNY_NGAMR30p	SRR7534705	1	3	2	3	0	[S][I]	1	2	1
60524	KNY_NGAMR32	SRR7534701	1	[S][I]	14	3	0	1	1	2	1
61070	603813	ERR3326095	1	2	2	2	2	0	0	3	3
61071	603942	ERR3326098	1	2	2	2	2	0	0	3	3
76367	594278	ERR3325940	1	77	15	3	0	1	1	2	1
76382	595332	ERR3325959	1	2	[S][I]	2	8	0	0	3	3
77395	594683	ERR3325954	1	2	2	2	2	0	0	3	3
106157	2875_Kenya	ERR6003007	1	3	5	3	0	1	1	2	1
108993	NGPT17334	ERR3851615	1	3	2	3	0	1	1	2	1
109035	NGPT17418	ERR3851823	1	3	2	3	0	1	1	2	1
115843	SRR12011635	SRR12011635	1	3	2	2	2	1	1	3;14	2
106148	2699_Kenya	ERR6002999	1	3	16	3	0	1	1	2	1
116416	18AR1376	SRR14826630	1	[S][I]	2	3	0	1	1	2	1
116164	GCWGS-9719	SRR16644376	1	3	[S][I]	3	0	1	1	2	1
111549	GCWGS-6048	SRR16644551	1	3	2	3	0	[S][I]	1	2	1
116078	GCWGS-8227	SRR16644656	1	3	2	3	0	1	[S][I]	2	1
111594	GCWGS-6943	SRR16644670	1	3	2	3	0	1	1	2	1
111562	GCWGS-6266	SRR16644712	1	3	[S][I]	3	0	1	1	2	1
111488	GCWGS-11189	SRR16999455	1	3	[S][I]	3	0	1	1	2	1
111462	GCWGS-10903	SRR16999577	1	2	[S][I]	2	2	0	0	3	3
111435	GCWGS-10366	SRR16999615	1	2	2	2	2	0	0	3	3
79057	GCWGS_0163	SRR4048864	1	2	2	2	2	10	[S][I]	[S][I]	2
107896	GCWGS-0057	SRR5198659	1	6	2	3	0	1	1	2	1
79195	LRRBGS_0346	SRR8079751	1	2	2	2	2	0	0	3	3
102298	LRRBGS-0190	SRR8079770	1	6	2	3	0	1	1	2	1
79220	LRRBGS_0244	SRR8079798	1	6	2	3	0	1	1	2	1
79222	LRRBGS_0242	SRR8079800	1	[S][I]	2	[S][I]	0	1	1	2	1
79273	LRRBGS_0200	SRR8079858	1	2	2	2	2	0	0	3	3
79274	LRRBGS_0199	SRR8079859	1	2	2	2	2	0	0	3	3
79310	LRRBGS_0282	SRR8079896	1	2	2	2	2	0	0	3	3
116532	19AR0067	SRR14826538	1	3	5	3	0	1	1	2	1
106165	3313_Kenya	ERR6003008	1	3	5	3	0	1	1	2	1
31536	989000438	ERR352829	1	3	2	2	2	1	[S][I]	[S][I]	2
31607	590_2	ERR349993	1	3	2	3	0	1	1	2	1
31680	989000176	ERR352827	1	3	2	2	2	1	[S][I]	[S][I]	2
31681	NG9901	ERR352831	1	3	2	2	2	1	1	5	2
31780	08_590_93	ERR363617	1	2	[S][I]	2	2	1	[S][I]	3	2
32014	590_313	ERR449528	1	[S][I]	2	3	0	1	1	2	1
32073	989000348	ERR485165	1	3	2	3	0	1	1	[S][I]	1
48824	SRR3360856	SRR3360856	1	3	2	3	0	[S][I]	3	2	1
108359	BH89	ERR3959558	1	[S][I]	2	3	0	1	[S][I]	2	1
108475	FL41	ERR3959683	1	3	2	3	0	[S][I]	1	2	1

### Sheet: S3_isolates_Ng_cgc400_29
PubMLST id	Isolate	Run accession	pbla variant (Ng_pblaST)
46902	518063	ERR3325198	2
46959	536289	ERR3325267	2
47476	SRR3343603	SRR3343603	2
48936	SRR3360971	SRR3360971	2
53465	572803	ERR3325718	2
56174	573422	ERR3325732	2
56195	574853	ERR3325754	1
56205	575786	ERR3325763	1
78505	27920	SRR1661179	2
78532	31623	SRR1661207	2
78812	VNM11-11	ERR3623137	1
78817	VNM11-16	ERR3623144	2
78826	VNM11-25	ERR3623155	2
78837	VNM11-35	ERR3623167	1
78865	VNM11-60	ERR3623195	2
78867	VNM11-62	ERR3623197	1
78894	VNM11-87	ERR3623225	2
78937	VNM16-126	ERR3623380	2
78966	VNM16-37	ERR3623426	2
78977	VNM16-47	ERR3623438	2
78987	VNM16-57	ERR3623448	2
78990	VNM16-61	ERR3623451	2
86059	NG069	SRR6765331	2
86060	NG070	SRR6765330	2
86069	NG253	SRR6765321	2
86078	NG414	SRR6765312	2
86107	NG187	SRR6765379	1
86125	NG174	SRR6765361	2
86137	NG387	SRR6765349	2
86139	NG385	SRR6765347	2
86150	NG129	SRR6765528	2
86158	NG131	SRR6765520	2
86161	NG045	SRR6765517	2
86169	NG344	SRR6765509	2
86172	NG337	SRR6765506	2
86211	NG291	SRR6765467	2
86232	NG073	SRR6765446	2
86282	NG154	SRR6765539	1
86304	NG217	SRR6765712	2
86349	NG145	SRR6765667	2
86377	NG331	SRR6765639	2
86388	NG244	SRR6765628	2
86392	NG252	SRR6765624	2
86464	NG277	SRR6765552	2
86914	AUSMDU00006948	SRR5827329	2
87087	ECDC_AT13_494	ERR1469607	2
87379	ECDC_GC_078	ERR1469728	2
87400	ECDC_GC_099	ERR1469748	2
87804	ECDC_PT13_105	ERR1560872	2
87823	ECDC_RB13000574	ERR1764360	2
87880	ECDC_RB13001985	ERR1555180	1
87999	ECDC_SI13_052	ERR1528134	2
88108	ECDC_T2_ES047	ERR1560928	2
88118	ECDC_T2_ES057	ERR1560938	2
102235	GCWGS-1045	SRR8071348
106529	ERR2631738	ERR2631738	2
106533	ERR3201051	ERR3201051	2
106535	ERR3201246	ERR3201246	2
106550	ERR3577563	ERR3577563	2
106560	ERR3577751	ERR3577751	2
106561	ERR3577753	ERR3577753	2
106568	ERR3577864	ERR3577864	1
106585	ERR3578828	ERR3578828	2
106587	ERR3578893	ERR3578893	1
106596	ERR3578978	ERR3578978	1
106598	ERR3579038	ERR3579038	1
106614	SRR8071348	SRR8071348	2
106624	SRR8560431	SRR8560431	2
106858	ERR3577521	ERR3577521	1
106862	ERR3577525	ERR3577525	1
106914	ERR3577580	ERR3577580	1
107248	ERR3577946	ERR3577946	1
107333	ERR3578039	ERR3578039	1
107726	ERR3579025	ERR3579025	1
108993	NGPT17334	ERR3851615	1
109035	NGPT17418	ERR3851823	1
109077	NGPT17483	ERR3851790	1
111416	GCWGS-10119	SRR16999509	1
117779	500034	ERR7987168	2
117785	500050	ERR7987181	2
117989	16-162	ERR7975914	2
118060	16-236	ERR7975994	2
118340	16-469	ERR7985889	2
118816	16AM105454	ERR7986648	1
128717	ECDC_ES18_8255	ERR9837317	1
128811	ECDC_ES18_8390	ERR9837579	1
128815	ECDC_ES18_8394	ERR9837177	1
128829	ECDC_ES18_8415	ERR9837625	1
128872	ECDC_PT18_406	ERR9837400	1
128878	ECDC_PT18_413	ERR9837408	1
128889	ECDC_PT18_425	ERR9837233	1
128906	ECDC_PT18_442	ERR9837485	1
128937	ECDC_PT18_477	ERR9837574	1
129041	ECDC_DK18_738	ERR9837281	1
129067	ECDC_DK18_764	ERR9838834	1
129262	ECDC_AT18_980805	ERR9838825	1
129301	ECDC_NL18_180918046501	ERR9838928	1
129311	ECDC_NL18_180906002605	ERR9837195	1
129322	ECDC_NL18_180906060901	ERR9837217	1
129339	ECDC_NL18_181003008701	ERR9837257	1
129340	ECDC_NL18_180913053502	ERR9837259	1
129346	ECDC_NL18_180917027401	ERR9837264	1
129350	ECDC_NL18_181025005601	ERR9837266	1
129374	ECDC_NL18_180920042204	ERR9837292	1
129439	ECDC_NL18_181019005401	ERR9838735	1
129445	ECDC_NL18_181022032702	ERR9838816	1
129480	ECDC_SE18_171	ERR9838765	1
129481	ECDC_SE18_172	ERR9838767	1
129490	ECDC_SE18_181	ERR9838916	1
129499	ECDC_SE18_190	ERR9838995	1
129512	ECDC_NL18_181102013201	ERR9838784	1
129516	ECDC_NL18_181106013601	ERR9838788	1
129539	ECDC_NL18_181115041301	ERR9839074	1
129598	ECDC_SE18_141	ERR9838688	1
129627	ECDC_HU18_004	ERR9838706	1
129670	ECDC_SE18_033	ERR9837718	1
129677	ECDC_PL18_066	ERR9837652	1
129678	ECDC_PL18_067	ERR9837824	1
129680	ECDC_PL18_069	ERR9837829	1
129683	ECDC_PL18_072	ERR9837837	1
129702	ECDC_HU18_063	ERR9837886	1
129727	ECDC_PL18_001	ERR9837969	1
129736	ECDC_PL18_010	ERR9837996	1
129744	ECDC_PL18_022	ERR9837706	1
129749	ECDC_PL18_027	ERR9838032	1
129756	ECDC_PL18_034	ERR9837716	1
129763	ECDC_PL18_041	ERR9837818	1
129777	ECDC_PL18_061	ERR9837857	1
129942	ECDC_MT18_004	ERR9837380	1
129943	ECDC_MT18_006	ERR9837384	1
130023	ECDC_SE18_124	ERR9839211	1
130083	ECDC_IE18_149	ERR9838122	1
130091	ECDC_IE18_162	ERR9838358	1
130096	ECDC_IE18_167	ERR9838154	1
130100	ECDC_IE18_169	ERR9838156	1
130112	ECDC_IE18_188	ERR9838378	1
130114	ECDC_IE18_191	ERR9838200	1
130115	ECDC_IE18_190	ERR9838198	1
130121	ECDC_IE18_200	ERR9838211	1
130132	ECDC_IE18_206	ERR9838217	1
130133	ECDC_UK18_18WW059	ERR9838086	1
130145	ECDC_UK18_18NE017	ERR9838409	1
130159	ECDC_UK18_18CC829	ERR9838242	1
130166	ECDC_IE18_037	ERR9838350	1
130175	ECDC_IE18_064	ERR9838123	1
130177	ECDC_IE18_065	ERR9838126	1
130181	ECDC_IE18_070	ERR9838141	1
130195	ECDC_IE18_089	ERR9838162	1
130196	ECDC_IE18_090	ERR9838164	1
130198	ECDC_IE18_091	ERR9838170	1
130200	ECDC_IE18_095	ERR9838371	1
130239	ECDC_GE18_010	ERR9837872	1
130241	ECDC_GE18_015	ERR9837874	1
130250	ECDC_GE18_028	ERR9838475	1
130260	ECDC_GE18_045	ERR9838506	1
130264	ECDC_GE18_051	ERR9838516	1
130305	ECDC_FI18_18GC01391	ERR9838644	1
130351	ECDC_IE18_101	ERR9838524	1
130428	ECDC_UK18_SCOT-01	ERR9838024	1
130432	ECDC_UK18_SCOT-05	ERR9837710	1
130433	ECDC_UK18_SCOT-06	ERR9838033	1
130441	ECDC_BE18_551	ERR9838627	1
130450	ECDC_BE18_506	ERR9838428	1
130486	ECDC_UK18_18MA206	ERR9838270	1
130488	ECDC_UK18_NI18003	ERR9838276	1
130491	ECDC_UK18_NI18006	ERR9838353	1
130495	ECDC_SI18_12103	ERR9838115	1
130496	ECDC_SI18_3632	ERR9837723	1
130501	ECDC_SI18_4191	ERR9838125	1
130503	ECDC_SI18_4753	ERR9838133	1
130509	ECDC_SI18_5439	ERR9838137	1
130510	ECDC_SI18_5646	ERR9838284	1
130511	ECDC_SI18_5813	ERR9838534	1
130513	ECDC_SI18_6418	ERR9838288	1
130517	ECDC_SI18_12203	ERR9838153	1
130518	ECDC_SI18_5734	ERR9838532	1
130521	ECDC_SI18_7682	ERR9838296	1
130522	ECDC_SI18_7680	ERR9838365	1
130523	ECDC_SI18_7360	ERR9838540	1
130525	ECDC_SI18_7881	ERR9838160	1
130526	ECDC_SI18_7898	ERR9838300	1
130529	ECDC_SI18_8866	ERR9838168	1
130531	ECDC_SI18_8939	ERR9838175	1
130537	ECDC_SI18_10203	ERR9838189	1
130538	ECDC_SI18_10209	ERR9838307	1
130547	ECDC_UK18_18CC861	ERR9838595	1
130554	ECDC_UK18_18CC871	ERR9838621	1
130557	ECDC_UK18_18CC875	ERR9838631	1
130563	ECDC_UK18_18CC836	ERR9838319	1
130571	ECDC_UK18_18CC845	ERR9838202	1
130585	ECDC_UK18_18CC912	ERR9838432	1
130591	ECDC_UK18_18CC914	ERR9838249	1
130619	ECDC_UK18_18RE019	ERR9838505	1
130695	ECDC_IE18_113	ERR9839242	1
130731	ECDC_GE18_131	ERR9839343	1
130774	ECDC_GE18_156	ERR9839484	1
130796	ECDC_GE18_185	ERR9839263	1
130818	ECDC_IE18_096	ERR9838366	1
130820	ECDC_IE18_098	ERR9838367	1
130824	ECDC_IE18_118	ERR9839353	1
130832	ECDC_IE18_130	ERR9839371	1
130837	ECDC_IE18_137	ERR9839394	1
130903	ECDC_IE18_179	ERR9839265	1
130921	ECDC_FR18_12	ERR9839323	1
130923	ECDC_FR18_14	ERR9839328	1
130932	ECDC_FR18_38	ERR9839375	1
130939	ECDC_FR18_44	ERR9839391	1
130941	ECDC_FR18_48	ERR9839406	1
130943	ECDC_FR18_55	ERR9839423	1
130948	ECDC_SI18_16442	ERR9839467	1
130952	ECDC_SI18_17034	ERR9839476	1
130956	ECDC_SI18_17208	ERR9839485	1
130958	ECDC_SI18_18045	ERR9839494	1
130959	ECDC_SI18_18099	ERR9839495	1
130967	ECDC_FR18_61	ERR9839440	1
130969	ECDC_UK18_18CC896	ERR9838416	1
130972	ECDC_SI18_14486	ERR9839442	1
130973	ECDC_SI18_14740	ERR9839446	1
130983	ECDC_SI18_16128	ERR9839459	1
130987	ECDC_FR18_04	ERR9839236	1
130989	ECDC_FR18_05	ERR9839237	1
131007	ECDC_UK18_18NO043	ERR9839295	1
131010	ECDC_IE18_107	ERR9839307	1
131022	ECDC_IE18_010	ERR9838343	1
131023	ECDC_IE18_011	ERR9839331	1
131024	ECDC_IE18_014	ERR9838344	1
131032	ECDC_IE18_023	ERR9839348	1
131034	ECDC_IE18_026	ERR9839355	1
131039	ECDC_IE18_043	ERR9839372	1
131041	ECDC_IE18_047	ERR9839384	1
131045	ECDC_IE18_050	ERR9839387	1
131051	ECDC_SI18_12664	ERR9838107	1

### Sheet: S4_primers
Primer name	Sequence	Reference
pbla_seq_1fw	gtctgacgctcagtggaacg	this study
pbla_seq_1rv	gatcagttgggtgcacgagtg	this study
pbla_seq_2fw	gtcatgccatccgtaagatgc	this study
pbla_seq_2rv	cgcgacactgccgatatgatc	this study
pbla_seq_3fw	ctcattcgtgcgttctaggatcc	this study
pbla_seq_3rv	cggaatggaagtagagatcacgc	this study
pbla_seq_4fw	ctcgttgattggctctagcg	this study
pbla_seq_4rv	cctactctttcgctatccataccg	this study
pbla_seq_5fw	gattagcttgctctctccacg	this study
pbla_seq_5rv	cttgtaatgcgtagctttcttacgc	this study
pbla_seq_6fw	cagaacacttgcaagcctagcac	this study
pbla_seq_6rv	gctggcttgtacaaaattgttagc	this study
pbla_seq_7fw	cttgttacacaaggcttgcgag	this study
pbla_seq_7rv	ggcaatctctcgcatagtttcc	this study
pbla_seq_8fw	ggcgacaaacaagcgtagaag	this study
pbla_seq_8rv	cacagttcacaatcttataccctcg	this study
pbla_seq_9fw	gatcaaaacttggtaagcggtcag	this study
pbla_seq_9rv	ggcttcaataaggctattagcctttac	this study
pbla_seq_10fw	gttttcggcgtttttaaaaccag	this study
pbla_seq_10rv	gattgctcatcttagggttttgc	this study
pbla_seq_11fw	gaccgtgtaactgaatttcgttg	this study
pbla_seq_11rv	ggtaactgtcagaccaagtttactc	this study
pbla_seq_Tn2_fw	cctacggcttcggttgttc	this study
pbla_seq_Tn2_int1	gatcttcctgaccgtcgg	this study
pbla_seq_Tn2_int2	cagcccgcagatagttcg	this study
pbla_seq_Tn2_int3	gtgatgatttcagccagcttttgc	this study
pbla_seq_Tn2_int4	cgggtattttccctctgaccg	this study
pbla_seq_Tn2_rv	cggtcgagcttcttaaccag	this study
TE18	cagagcctacaaacaagaatacaaacaagaatac	this study
TE19	gcattattgggtttttttgactagcaatgctag	this study
TE20	ggttttgtaatttttaatcctgaaaaaagaaaaaattagggctgaaagcccaaaaaag	this study
TE21	tcaggattaaaaattacaaaacccttacagagcaagtaaacttgtttgcttgttc	this study
TE7	gcttcggttgctgaacccttgcagaacaagcaaacaagtttacttg	this study
TE17	gtaaacttgtttgcttgttctgcaagggttcgcaataaaaacaaccgctaaacatttctgcc	this study
TE9	gcaagtaaacttgtttgcttgttctgcaagggttcagcaaccgaag	this study
TE16	gtttttattgcgaacccttgcagaacaagcaaacaagtttacttgctctgtaagggttttgtaattttaaatc	this study
TE56	caggcgtcgtggtgtcacgctcgtcgtttg	this study
TE57	cacgacgcctgcagcaatggcaacaacgttg	this study
TE63	caaaaaaggaaataagggcgacacgaaaatg	this study
TE64	cttatttccttttttgcggcattttgccttc	this study
TE65	cacgatgcctgcagcaatggcaacaacgttg	this study
TE66	caggcatcgtggtgtcacgctcgtcgtttg	this study
TE34	ttaaaaaatatttcatcttatttaacaagaaaccatatttatataac	this study
TE35	gtaaaattggagattccttgacaaatatg	this study
TE36	caaaatccagcacaactgcg	this study
TE37	cttgttaaataagatgaaatattttttaagtaaaaattaactgtgagtgattggagac	this study
TE38	catatttgtcaaggaatctccaattttacagttaagcagaataacaattaatttattataatgaataaataag	this study
TE39	gattttcgtactcctacagccaac	this study
TE79	caaaaccacactctgcctc	this study
TE80	gacaggtaaagctcttcgac	this study
TE81	ggcaatactgagctgatgag	this study
TE82	gatcctagaacgcacgaatg	this study
TE97	agccataccaaacgacgagc	this study
TE98	tccgcctccatccagtctat	this study
JDA	tactcaatcggtaattggcttc	Dillon et al. 1999
JDB	ccatatcaccgtcggtactg	Dillon et al. 1999

### Sheet: S5_strains
Strain	Species	PubMLST id	Reference
WHON	N. gonorrhoeae	31754	Unemo et al. 2016
WHOM	N. gonorrhoeae	31663	Unemo et al. 2016
FA1090	N. gonorrhoeae	2855	a kind gift from Prof. Ann Jerse
NG028	N. gonorrhoeae	127755	a kind gift from Dr. Samantha McKnead
NG015	N. gonorrhoeae	127742	a kind gift from Dr. Samantha McKnead
NG064	N. gonorrhoeae	127791	a kind gift from Dr. Samantha McKnead
NG114	N. gonorrhoeae	127838	a kind gift from Dr. Samantha McKnead
2086_K	N. gonorrhoeae	106126	Elsener et al. 2023
NG296	N. gonorrhoeae	128011	a kind gift from Dr. Samantha McKnead
DH5 alpha	E. coli		Chen et al. 2018

### Sheet: S6_plasmids
Plasmid	Strain	PubMLST id	Reference
pbla.1	WHO M	31663	Unemo et al. 2016
pbla.2	WHO N	31754	Unemo et al. 2016
pbla.3	NG296	128011
pConj.1	60755	36291	Jones et al. 2022, Yee et al. 2023
pConj.2	44593	36284	Cehovin et al. 2018, Yee et al. 2023
pConj.3	WHO N	31754	Uneno et al. 2016
pConj.4	55496	36267	Cehovin et al. 2018
pConj.7	NG028	127755
